# SATB2 and circ3915 RNA chromatin dysregulation drive *KRAS*-like oncogenic transformation

**DOI:** 10.1101/2024.10.04.616681

**Authors:** Rebekah Eleazer, Smitha George, Luke Shoemaker, Wesley N. Saintilnord, Kin Lau, Darrell P. Chandler, Yvonne Fondufe-Mittendorf

## Abstract

Even though epigenetic factors contribute to oncogenesis, most human cancer models still assume that disease originates from driver DNA mutations. Thus, it is still unclear if non-genetic mechanisms are sufficient to trigger malignant transformation. Special AT-rich binding protein 2 (SATB2) is a chromatin organizer that brings distal DNA elements into close proximity, thus remodeling chromatin structures to reprogram cell-specific and/or developmentally-sensitive gene networks. Here, we discover that *SATB2* generates a co-expressed *circ3915* RNA that is translated into a peptide and co-locates with SATB2 in the cell nucleus. Ectopic SATB2 or circ3915 over- expression rearranges global chromatin accessibility, generates *KRAS*- and *NFE2L2*-like oncogenic gene expression patterns, and transforms lung epithelial cells independent of driver mutations. Thus, oncogenic pathways can be activated in mammalian cells without pre-disposing mutations in oncogenes or epigenetic regulators.

**Graphical abstract:** 
