## Supplemental Table S3 for "SATB2 and circ3915 RNA chromatin dysregulation drive *KRAS*-like oncogenic transformation"

### Sheet: Up
Homer de novo Motif Results (MOTIFS/NT_vs_iAsT/homer/Up/)
Known Motif Enrichment Results
Gene Ontology Enrichment Results
If Homer is having trouble matching a motif to a known motif, try copy/pasting the matrix file into STAMP
More information on motif finding results: HOMER | Description of Results | Tips
Total target sequences = 1702
Total background sequences = 45826
* - possible false positive
Rank	Motif	P-value	log P-pvalue	% of Targets	% of Background	STD(Bg STD)	Best Match/Details	Motif File
1	#VALUE!	1e-643	-1482	0.5846	0.0749	49.2bp (72.7bp)	JunB(bZIP)/DendriticCells-Junb-ChIP-Seq(GSE36099)/Homer(0.995)	motif file (matrix)
							More Information | Similar Motifs Found
2	#VALUE!	1e-57	-132.8	0.1962	0.0749	52.3bp (64.9bp)	ERG(ETS)/VCaP-ERG-ChIP-Seq(GSE14097)/Homer(0.913)	motif file (matrix)
							More Information | Similar Motifs Found
3	#VALUE!	1e-28	-65.36	0.0335	0.0048	46.4bp (74.0bp)	Nfe2l2/MA0150.2/Jaspar(0.835)	motif file (matrix)
							More Information | Similar Motifs Found
4	#VALUE!	1e-27	-62.88	0.1692	0.0861	51.5bp (65.7bp)	RUNX-AML(Runt)/CD4+-PolII-ChIP-Seq(Barski_et_al.)/Homer(0.916)	motif file (matrix)
							More Information | Similar Motifs Found
5	#VALUE!	1e-20	-48.09	0.0059	0	55.3bp (33.0bp)	PB0091.1_Zbtb3_1/Jaspar(0.678)	motif file (matrix)
							More Information | Similar Motifs Found
6	#VALUE!	1e-20	-46.83	0.094	0.0415	52.8bp (62.2bp)	EGR2/MA0472.2/Jaspar(0.675)	motif file (matrix)
							More Information | Similar Motifs Found
7	#VALUE!	1e-18	-42.64	0.0376	0.0097	52.0bp (64.5bp)	NPAS2(bHLH)/Liver-NPAS2-ChIP-Seq(GSE39860)/Homer(0.672)	motif file (matrix)
							More Information | Similar Motifs Found
8	#VALUE!	1e-18	-41.99	0.0323	0.0074	58.2bp (62.1bp)	FOSL1/MA0477.1/Jaspar(0.636)	motif file (matrix)
							More Information | Similar Motifs Found
9	#VALUE!	1e-16	-38.42	0.0147	0.0014	55.1bp (62.3bp)	Foxq1/MA0040.1/Jaspar(0.626)	motif file (matrix)
							More Information | Similar Motifs Found
10	#VALUE!	1e-15	-35.84	0.0558	0.0216	55.0bp (63.7bp)	CEBPB/MA0466.2/Jaspar(0.817)	motif file (matrix)
							More Information | Similar Motifs Found
11	#VALUE!	1e-15	-34.86	0.0071	0.0002	46.7bp (36.6bp)	MITF(bHLH)/MastCells-MITF-ChIP-Seq(GSE48085)/Homer(0.773)	motif file (matrix)
							More Information | Similar Motifs Found
12	#VALUE!	1e-13	-32.03	0.0546	0.0222	53.7bp (66.9bp)	INSM1/MA0155.1/Jaspar(0.686)	motif file (matrix)
							More Information | Similar Motifs Found
13	#VALUE!	1e-13	-30.11	0.0053	0.0001	60.4bp (61.9bp)	PB0099.1_Zfp691_1/Jaspar(0.600)	motif file (matrix)
							More Information | Similar Motifs Found
14	#VALUE!	1e-12	-28.33	0.0088	0.0006	54.8bp (56.0bp)	TEAD3(TEA)/HepG2-TEAD3-ChIP-Seq(Encode)/Homer(0.693)	motif file (matrix)
							More Information | Similar Motifs Found
15 *	#VALUE!	1e-11	-27.27	0.0511	0.022	53.1bp (65.2bp)	POL009.1_DCE_S_II/Jaspar(0.577)	motif file (matrix)
							More Information | Similar Motifs Found
16 *	#VALUE!	1e-10	-25.28	0.0306	0.0102	57.0bp (60.5bp)	PB0066.1_Sox17_1/Jaspar(0.639)	motif file (matrix)
							More Information | Similar Motifs Found
17 *	#VALUE!	1e-10	-25.18	0.0053	0.0002	51.7bp (62.9bp)	PB0098.1_Zfp410_1/Jaspar(0.759)	motif file (matrix)
							More Information | Similar Motifs Found
18 *	#VALUE!	1e-10	-24.45	0.0059	0.0003	52.2bp (25.9bp)	MEIS1/MA0498.2/Jaspar(0.698)	motif file (matrix)
							More Information | Similar Motifs Found
19 *	#VALUE!	1e-10	-24.25	0.0047	0.0001	61.9bp (23.2bp)	JUN::JUNB/MA1132.1/Jaspar(0.685)	motif file (matrix)
							More Information | Similar Motifs Found
20 *	#VALUE!	1e-10	-23.04	0.0306	0.0109	67.0bp (60.1bp)	POL010.1_DCE_S_III/Jaspar(0.681)	motif file (matrix)
							More Information | Similar Motifs Found
21 *	#VALUE!	1e-09	-22.02	0.3502	0.2808	54.7bp (58.2bp)	Maz(Zf)/HepG2-Maz-ChIP-Seq(GSE31477)/Homer(0.880)	motif file (matrix)
							More Information | Similar Motifs Found
22 *	#VALUE!	1e-09	-21.28	0.0605	0.0314	52.1bp (69.2bp)	Crem/MA0609.1/Jaspar(0.830)	motif file (matrix)
							More Information | Similar Motifs Found
23 *	#VALUE!	1e-08	-19.93	0.0235	0.0078	50.7bp (61.2bp)	PRDM1/MA0508.2/Jaspar(0.801)	motif file (matrix)
							More Information | Similar Motifs Found
24 *	#VALUE!	1e-07	-18.29	0.0147	0.0037	52.3bp (57.5bp)	MEF2A/MA0052.3/Jaspar(0.936)	motif file (matrix)
							More Information | Similar Motifs Found
25 *	#VALUE!	1e-06	-15.86	0.0029	0.0001	53.0bp (80.9bp)	DMRT3/MA0610.1/Jaspar(0.647)	motif file (matrix)
							More Information | Similar Motifs Found
26 *	#VALUE!	1e-06	-15.86	0.0029	0.0001	45.2bp (8.1bp)	PB0091.1_Zbtb3_1/Jaspar(0.608)	motif file (matrix)
							More Information | Similar Motifs Found
27 *	#VALUE!	1e-05	-13.7	0.0276	0.0127	53.5bp (72.6bp)	TFAP4/MA0691.1/Jaspar(0.716)	motif file (matrix)
							More Information | Similar Motifs Found
28 *	#VALUE!	1e-05	-12.05	0.0024	0.0001	35.6bp (43.9bp)	ZNF519(Zf)/HEK293-ZNF519.GFP-ChIP-Seq(GSE58341)/Homer(0.708)	motif file (matrix)
							More Information | Similar Motifs Found
29 *	#VALUE!	0.0001	-10.93	0.0024	0.0001	44.4bp (34.4bp)	PB0143.1_Klf7_2/Jaspar(0.664)	motif file (matrix)
							More Information | Similar Motifs Found

### Sheet: Down
Homer de novo Motif Results (MOTIFS/NT_vs_iAsT/homer/Down/)
Known Motif Enrichment Results
Gene Ontology Enrichment Results
If Homer is having trouble matching a motif to a known motif, try copy/pasting the matrix file into STAMP
More information on motif finding results: HOMER | Description of Results | Tips
Total target sequences = 2403
Total background sequences = 46129
* - possible false positive
Rank	Motif	P-value	log P-pvalue	% of Targets	% of Background	STD(Bg STD)	Best Match/Details	Motif File
1	#VALUE!	1e-80	-185.9	0.0953	0.0202	52.8bp (60.8bp)	Fra1(bZIP)/BT549-Fra1-ChIP-Seq(GSE46166)/Homer(0.986)	motif file (matrix)
							More Information | Similar Motifs Found
2	#VALUE!	1e-59	-136.7	0.1461	0.0554	55.4bp (65.2bp)	NFY(CCAAT)/Promoter/Homer(0.946)	motif file (matrix)
							More Information | Similar Motifs Found
3	#VALUE!	1e-37	-86.02	0.1869	0.0999	52.9bp (61.6bp)	Sp1(Zf)/Promoter/Homer(0.931)	motif file (matrix)
							More Information | Similar Motifs Found
4	#VALUE!	1e-27	-62.22	0.4742	0.3656	55.8bp (65.7bp)	Elk1(ETS)/Hela-Elk1-ChIP-Seq(GSE31477)/Homer(0.883)	motif file (matrix)
							More Information | Similar Motifs Found
5	#VALUE!	1e-17	-39.55	0.015	0.0023	49.9bp (52.0bp)	JDP2(var.2)/MA0656.1/Jaspar(0.888)	motif file (matrix)
							More Information | Similar Motifs Found
6	#VALUE!	1e-17	-39.48	0.0037	0	39.8bp (51.3bp)	YY1(Zf)/Promoter/Homer(0.605)	motif file (matrix)
							More Information | Similar Motifs Found
7	#VALUE!	1e-16	-37.86	0.0042	0.0001	52.2bp (30.5bp)	PB0056.1_Rfxdc2_1/Jaspar(0.820)	motif file (matrix)
							More Information | Similar Motifs Found
8	#VALUE!	1e-16	-36.87	0.0953	0.0535	54.3bp (63.2bp)	IRF5/MA1420.1/Jaspar(0.774)	motif file (matrix)
							More Information | Similar Motifs Found
9	#VALUE!	1e-16	-36.84	0.4176	0.3368	55.0bp (68.8bp)	ZBED1/MA0749.1/Jaspar(0.711)	motif file (matrix)
							More Information | Similar Motifs Found
10	#VALUE!	1e-14	-33.65	0.1203	0.0748	54.9bp (65.8bp)	OTX1/MA0711.1/Jaspar(0.670)	motif file (matrix)
							More Information | Similar Motifs Found
11	#VALUE!	1e-14	-32.76	0.1823	0.1269	55.9bp (66.3bp)	Atf1/MA0604.1/Jaspar(0.820)	motif file (matrix)
							More Information | Similar Motifs Found
12	#VALUE!	1e-13	-31.79	0.0849	0.0482	54.2bp (65.5bp)	CEBPD/MA0836.1/Jaspar(0.733)	motif file (matrix)
							More Information | Similar Motifs Found
13	#VALUE!	1e-13	-31.09	0.0316	0.0116	53.5bp (65.7bp)	GFY(?)/Promoter/Homer(0.945)	motif file (matrix)
							More Information | Similar Motifs Found
14	#VALUE!	1e-13	-31.02	0.0042	0.0001	58.3bp (45.3bp)	Bapx1(Homeobox)/VertebralCol-Bapx1-ChIP-Seq(GSE36672)/Homer(0.596)	motif file (matrix)
							More Information | Similar Motifs Found
15	#VALUE!	1e-13	-31.02	0.1007	0.0608	56.5bp (60.0bp)	Foxo3(Forkhead)/U2OS-Foxo3-ChIP-Seq(E-MTAB-2701)/Homer(0.770)	motif file (matrix)
							More Information | Similar Motifs Found
16	#VALUE!	1e-12	-28.82	0.0033	0.0001	49.4bp (17.7bp)	CRX(Homeobox)/Retina-Crx-ChIP-Seq(GSE20012)/Homer(0.629)	motif file (matrix)
							More Information | Similar Motifs Found
17	#VALUE!	1e-12	-28.61	0.025	0.0084	53.3bp (61.6bp)	Nrf2(bZIP)/Lymphoblast-Nrf2-ChIP-Seq(GSE37589)/Homer(0.710)	motif file (matrix)
							More Information | Similar Motifs Found
18	#VALUE!	1e-12	-27.82	0.0204	0.0061	58.1bp (57.6bp)	ERG(ETS)/VCaP-ERG-ChIP-Seq(GSE14097)/Homer(0.761)	motif file (matrix)
							More Information | Similar Motifs Found
19 *	#VALUE!	1e-11	-26.74	0.0208	0.0065	54.7bp (61.0bp)	RUNX-AML(Runt)/CD4+-PolII-ChIP-Seq(Barski_et_al.)/Homer(0.698)	motif file (matrix)
							More Information | Similar Motifs Found
20 *	#VALUE!	1e-11	-25.46	0.0087	0.0012	45.9bp (58.0bp)	SP2/MA0516.1/Jaspar(0.719)	motif file (matrix)
							More Information | Similar Motifs Found
21 *	#VALUE!	1e-10	-24.85	0.0933	0.0587	49.3bp (65.7bp)	TEAD1/MA0090.2/Jaspar(0.812)	motif file (matrix)
							More Information | Similar Motifs Found
22 *	#VALUE!	1e-10	-24.47	0.0029	0.0001	62.5bp (34.4bp)	PB0164.1_Smad3_2/Jaspar(0.740)	motif file (matrix)
							More Information | Similar Motifs Found
23 *	#VALUE!	1e-10	-24.37	0.0025	0	41.8bp (30.6bp)	DBP/MA0639.1/Jaspar(0.835)	motif file (matrix)
							More Information | Similar Motifs Found
24 *	#VALUE!	1e-10	-23.22	0.0541	0.0294	52.9bp (63.4bp)	NRF1/MA0506.1/Jaspar(0.917)	motif file (matrix)
							More Information | Similar Motifs Found
25 *	#VALUE!	1e-09	-21.92	0.0429	0.0219	52.5bp (65.6bp)	PB0136.1_IRC900814_2/Jaspar(0.679)	motif file (matrix)
							More Information | Similar Motifs Found
26 *	#VALUE!	1e-09	-21.86	0.0062	0.0007	47.9bp (50.4bp)	PH0134.1_Pbx1/Jaspar(0.654)	motif file (matrix)
							More Information | Similar Motifs Found
27 *	#VALUE!	1e-09	-21.33	0.0058	0.0006	36.7bp (70.4bp)	EGR2/MA0472.2/Jaspar(0.570)	motif file (matrix)
							More Information | Similar Motifs Found
28 *	#VALUE!	1e-08	-20.36	0.0683	0.0418	58.2bp (57.4bp)	Gfi1b/MA0483.1/Jaspar(0.719)	motif file (matrix)
							More Information | Similar Motifs Found
29 *	#VALUE!	1e-08	-19.62	0.0021	0	42.5bp (0.0bp)	POL010.1_DCE_S_III/Jaspar(0.551)	motif file (matrix)
							More Information | Similar Motifs Found
30 *	#VALUE!	1e-07	-17.87	0.0025	0.0001	43.0bp (51.4bp)	ASCL1/MA1100.1/Jaspar(0.766)	motif file (matrix)
							More Information | Similar Motifs Found
31 *	#VALUE!	1e-07	-17.48	0.0087	0.0019	46.7bp (57.6bp)	ZNF711(Zf)/SHSY5Y-ZNF711-ChIP-Seq(GSE20673)/Homer(0.656)	motif file (matrix)
							More Information | Similar Motifs Found
32 *	#VALUE!	1e-07	-16.29	0.0154	0.0056	57.4bp (69.1bp)	RUNX2(Runt)/PCa-RUNX2-ChIP-Seq(GSE33889)/Homer(0.624)	motif file (matrix)
							More Information | Similar Motifs Found
33 *	#VALUE!	1e-07	-16.2	0.0021	0	64.1bp (43.3bp)	LIN54/MA0619.1/Jaspar(0.756)	motif file (matrix)
							More Information | Similar Motifs Found
34 *	#VALUE!	1e-06	-15.05	0.0017	0	26.1bp (0.0bp)	Sox17/MA0078.1/Jaspar(0.718)	motif file (matrix)
							More Information | Similar Motifs Found
35 *	#VALUE!	1e-05	-13.81	0.0037	0.0004	37.9bp (34.1bp)	PB0128.1_Gcm1_2/Jaspar(0.622)	motif file (matrix)
							More Information | Similar Motifs Found
36 *	#VALUE!	0.0001	-11.07	0.0304	0.0179	61.3bp (63.0bp)	FOSB::JUNB(var.2)/MA1136.1/Jaspar(0.610)	motif file (matrix)
							More Information | Similar Motifs Found
37 *	#VALUE!	0.001	-8.214	0.0454	0.0321	61.9bp (68.9bp)	ZNF384/MA1125.1/Jaspar(0.938)	motif file (matrix)
							More Information | Similar Motifs Found
38 *	#VALUE!	0.1	-2.957	0.0012	0.0004	47.6bp (45.2bp)	ZNF354C/MA0130.1/Jaspar(0.706)	motif file (matrix)
							More Information | Similar Motifs Found
