## Supplemental Table S7 for "SATB2 and circ3915 RNA chromatin dysregulation drive *KRAS*-like oncogenic transformation"

### Sheet: Up
Homer de novo Motif Results (MOTIFS/Control_vs_SATB2-OE/homer/Up/)
Known Motif Enrichment Results
Gene Ontology Enrichment Results
If Homer is having trouble matching a motif to a known motif, try copy/pasting the matrix file into STAMP
More information on motif finding results: HOMER | Description of Results | Tips
Total target sequences = 1633
Total background sequences = 47187
* - possible false positive
Rank	Motif	P-value	log P-pvalue	% of Targets	% of Background	STD(Bg STD)	Best Match/Details	Motif File
1	#VALUE!	1e-369	-851.7	0.4513	0.0758	45.1bp (72.6bp)	BATF(bZIP)/Th17-BATF-ChIP-Seq(GSE39756)/Homer(0.993)	motif file (matrix)
							More Information | Similar Motifs Found
2	#VALUE!	1e-101	-233	0.4005	0.1748	50.8bp (68.8bp)	TEAD3/MA0808.1/Jaspar(0.935)	motif file (matrix)
							More Information | Similar Motifs Found
3	#VALUE!	1e-59	-138	0.1843	0.0642	52.1bp (67.6bp)	ERG(ETS)/VCaP-ERG-ChIP-Seq(GSE14097)/Homer(0.929)	motif file (matrix)
							More Information | Similar Motifs Found
4	#VALUE!	1e-24	-55.52	0.1108	0.0479	54.2bp (70.8bp)	c-Jun-CRE(bZIP)/K562-cJun-ChIP-Seq(GSE31477)/Homer(0.869)	motif file (matrix)
							More Information | Similar Motifs Found
5	#VALUE!	1e-23	-54.43	0.0637	0.0198	49.1bp (63.9bp)	AP-2gamma(AP2)/MCF7-TFAP2C-ChIP-Seq(GSE21234)/Homer(0.929)	motif file (matrix)
							More Information | Similar Motifs Found
6	#VALUE!	1e-21	-50.51	0.0429	0.0103	49.7bp (66.0bp)	TEAD(TEA)/Fibroblast-PU.1-ChIP-Seq(Unpublished)/Homer(0.685)	motif file (matrix)
							More Information | Similar Motifs Found
7	#VALUE!	1e-20	-47.96	0.1237	0.0604	52.3bp (63.1bp)	RUNX(Runt)/HPC7-Runx1-ChIP-Seq(GSE22178)/Homer(0.891)	motif file (matrix)
							More Information | Similar Motifs Found
8	#VALUE!	1e-16	-38.17	0.1696	0.1015	55.7bp (66.8bp)	NFIA/MA0670.1/Jaspar(0.899)	motif file (matrix)
							More Information | Similar Motifs Found
9	#VALUE!	1e-15	-35.41	0.0747	0.0332	49.0bp (67.4bp)	GATA6/MA1104.1/Jaspar(0.990)	motif file (matrix)
							More Information | Similar Motifs Found
10	#VALUE!	1e-15	-34.66	0.011	0.0007	51.4bp (58.8bp)	MafK(bZIP)/C2C12-MafK-ChIP-Seq(GSE36030)/Homer(0.753)	motif file (matrix)
							More Information | Similar Motifs Found
11	#VALUE!	1e-13	-30	0.0312	0.009	54.2bp (68.4bp)	PH0152.1_Pou6f1_2/Jaspar(0.641)	motif file (matrix)
							More Information | Similar Motifs Found
12	#VALUE!	1e-12	-29.49	0.0122	0.0013	40.1bp (62.2bp)	MAX::MYC/MA0059.1/Jaspar(0.614)	motif file (matrix)
							More Information | Similar Motifs Found
13 *	#VALUE!	1e-11	-26.44	0.0165	0.003	47.6bp (67.0bp)	TEAD3(TEA)/HepG2-TEAD3-ChIP-Seq(Encode)/Homer(0.756)	motif file (matrix)
							More Information | Similar Motifs Found
14 *	#VALUE!	1e-10	-24.69	0.0122	0.0017	61.7bp (67.1bp)	PBX3/MA1114.1/Jaspar(0.629)	motif file (matrix)
							More Information | Similar Motifs Found
15 *	#VALUE!	1e-10	-24.48	0.0043	0.0001	31.0bp (35.0bp)	PB0170.1_Sox17_2/Jaspar(0.621)	motif file (matrix)
							More Information | Similar Motifs Found
16 *	#VALUE!	1e-10	-24.36	0.0349	0.0127	49.1bp (65.2bp)	DMRT6(DM)/Testis-DMRT6-ChIP-Seq(GSE60440)/Homer(0.627)	motif file (matrix)
							More Information | Similar Motifs Found
17 *	#VALUE!	1e-09	-22.5	0.0043	0.0001	40.3bp (28.2bp)	PB0140.1_Irf6_2/Jaspar(0.619)	motif file (matrix)
							More Information | Similar Motifs Found
18 *	#VALUE!	1e-08	-19.72	0.0043	0.0001	53.6bp (110.1bp)	SPIB/MA0081.1/Jaspar(0.658)	motif file (matrix)
							More Information | Similar Motifs Found
19 *	#VALUE!	1e-07	-16.25	0.0067	0.0008	45.3bp (65.0bp)	GATA(Zf),IR4/iTreg-Gata3-ChIP-Seq(GSE20898)/Homer(0.740)	motif file (matrix)
							More Information | Similar Motifs Found
20 *	#VALUE!	1e-06	-13.92	0.0024	0.0001	56.5bp (14.2bp)	PB0200.1_Zfp187_2/Jaspar(0.568)	motif file (matrix)
							More Information | Similar Motifs Found
21 *	#VALUE!	1e-06	-13.85	0.0037	0.0002	56.0bp (34.8bp)	PB0181.1_Spdef_2/Jaspar(0.606)	motif file (matrix)
							More Information | Similar Motifs Found
22 *	#VALUE!	1e-05	-13.71	0.0031	0.0001	48.1bp (34.9bp)	FOXA1(Forkhead)/MCF7-FOXA1-ChIP-Seq(GSE26831)/Homer(0.726)	motif file (matrix)
							More Information | Similar Motifs Found
23 *	#VALUE!	0.1	-3.381	0.0006	0	0.0bp (21.3bp)	PB0128.1_Gcm1_2/Jaspar(0.680)	motif file (matrix)
							More Information | Similar Motifs Found

### Sheet: Down
Homer de novo Motif Results (MOTIFS/Control_vs_SATB2-OE/homer/Down/)
Known Motif Enrichment Results
Gene Ontology Enrichment Results
If Homer is having trouble matching a motif to a known motif, try copy/pasting the matrix file into STAMP
More information on motif finding results: HOMER | Description of Results | Tips
Total target sequences = 2451
Total background sequences = 46029
* - possible false positive
Rank	Motif	P-value	log P-pvalue	% of Targets	% of Background	STD(Bg STD)	Best Match/Details	Motif File
1	#VALUE!	1e-95	-220.6	0.1803	0.0589	52.6bp (65.8bp)	NFY(CCAAT)/Promoter/Homer(0.932)	motif file (matrix)
							More Information | Similar Motifs Found
2	#VALUE!	1e-64	-149.4	0.3622	0.2115	54.1bp (62.5bp)	SP2/MA0516.1/Jaspar(0.945)	motif file (matrix)
							More Information | Similar Motifs Found
3	#VALUE!	1e-48	-112.3	0.0803	0.0232	54.6bp (62.4bp)	AP-1(bZIP)/ThioMac-PU.1-ChIP-Seq(GSE21512)/Homer(0.968)	motif file (matrix)
							More Information | Similar Motifs Found
4	#VALUE!	1e-35	-80.65	0.148	0.0741	54.2bp (65.8bp)	ELF1(ETS)/Jurkat-ELF1-ChIP-Seq(SRA014231)/Homer(0.979)	motif file (matrix)
							More Information | Similar Motifs Found
5	#VALUE!	1e-32	-75.65	0.2622	0.1659	58.1bp (70.9bp)	YY2/MA0748.1/Jaspar(0.694)	motif file (matrix)
							More Information | Similar Motifs Found
6	#VALUE!	1e-22	-51.14	0.3079	0.2223	54.0bp (68.3bp)	ATF4/MA0833.1/Jaspar(0.854)	motif file (matrix)
							More Information | Similar Motifs Found
7	#VALUE!	1e-17	-40.98	0.0795	0.0404	53.1bp (62.1bp)	NRF1(NRF)/MCF7-NRF1-ChIP-Seq(Unpublished)/Homer(0.992)	motif file (matrix)
							More Information | Similar Motifs Found
8	#VALUE!	1e-17	-40.03	0.0053	0.0001	47.3bp (43.6bp)	CREB1/MA0018.3/Jaspar(0.765)	motif file (matrix)
							More Information | Similar Motifs Found
9	#VALUE!	1e-17	-39.29	0.0355	0.0122	56.5bp (70.2bp)	GFY(?)/Promoter/Homer(0.855)	motif file (matrix)
							More Information | Similar Motifs Found
10	#VALUE!	1e-16	-38.57	0.0375	0.0135	51.7bp (63.6bp)	YY1(Zf)/Promoter/Homer(0.931)	motif file (matrix)
							More Information | Similar Motifs Found
11	#VALUE!	1e-13	-31.63	0.0139	0.0026	55.6bp (58.5bp)	TATA-Box(TBP)/Promoter/Homer(0.594)	motif file (matrix)
							More Information | Similar Motifs Found
12	#VALUE!	1e-13	-30.08	0.0053	0.0003	57.7bp (67.2bp)	TEAD1(TEAD)/HepG2-TEAD1-ChIP-Seq(Encode)/Homer(0.696)	motif file (matrix)
							More Information | Similar Motifs Found
13	#VALUE!	1e-12	-28.17	0.0971	0.06	55.4bp (65.4bp)	Rfx5(HTH)/GM12878-Rfx5-ChIP-Seq(GSE31477)/Homer(0.681)	motif file (matrix)
							More Information | Similar Motifs Found
14 *	#VALUE!	1e-11	-27.32	0.0159	0.004	55.4bp (60.0bp)	Sp5(Zf)/mES-Sp5.Flag-ChIP-Seq(GSE72989)/Homer(0.662)	motif file (matrix)
							More Information | Similar Motifs Found
15 *	#VALUE!	1e-11	-25.54	0.0094	0.0015	51.7bp (67.9bp)	PB0143.1_Klf7_2/Jaspar(0.704)	motif file (matrix)
							More Information | Similar Motifs Found
16 *	#VALUE!	1e-10	-24.3	0.0029	0	52.1bp (0.0bp)	Arntl/MA0603.1/Jaspar(0.612)	motif file (matrix)
							More Information | Similar Motifs Found
17 *	#VALUE!	1e-10	-23.43	0.0567	0.0315	54.1bp (60.9bp)	ZSCAN22(Zf)/HEK293-ZSCAN22.GFP-ChIP-Seq(GSE58341)/Homer(0.680)	motif file (matrix)
							More Information | Similar Motifs Found
18 *	#VALUE!	1e-09	-21.88	0.0526	0.0292	58.5bp (68.4bp)	POL008.1_DCE_S_I/Jaspar(0.729)	motif file (matrix)
							More Information | Similar Motifs Found
19 *	#VALUE!	1e-08	-19.05	0.0086	0.0018	50.5bp (67.7bp)	NFYA/MA0060.3/Jaspar(0.578)	motif file (matrix)
							More Information | Similar Motifs Found
20 *	#VALUE!	1e-08	-18.84	0.0033	0.0002	54.2bp (61.7bp)	PB0072.1_Sox5_1/Jaspar(0.804)	motif file (matrix)
							More Information | Similar Motifs Found
21 *	#VALUE!	1e-07	-16.85	0.0208	0.0089	54.7bp (70.8bp)	PB0106.1_Arid5a_2/Jaspar(0.699)	motif file (matrix)
							More Information | Similar Motifs Found
22 *	#VALUE!	1e-07	-16.37	0.022	0.0098	53.6bp (62.0bp)	Smad4(MAD)/ESC-SMAD4-ChIP-Seq(GSE29422)/Homer(0.706)	motif file (matrix)
							More Information | Similar Motifs Found
23 *	#VALUE!	1e-05	-12.7	0.002	0.0001	65.1bp (19.5bp)	Ascl2(bHLH)/ESC-Ascl2-ChIP-Seq(GSE97712)/Homer(0.681)	motif file (matrix)
							More Information | Similar Motifs Found
24 *	#VALUE!	0.0001	-9.648	0.0392	0.0259	57.1bp (67.6bp)	PB0032.1_IRC900814_1/Jaspar(0.582)	motif file (matrix)
							More Information | Similar Motifs Found
25 *	#VALUE!	0.0001	-9.367	0.0624	0.0456	56.0bp (74.8bp)	ZNF384/MA1125.1/Jaspar(0.875)	motif file (matrix)
							More Information | Similar Motifs Found
